# Uncovering the Molecular Regulation of Seed Development and Germination in Endangered Legume *Paubrasilia echinata* Through Proteomic and Polyamine Analyses

**DOI:** 10.1101/2025.10.13.682162

**Authors:** Rosana Gobbi Vettorazzi, Renan Carrari-Santos, Kariane Rodrigues Sousa, Tadeu dos Reis de Oliveira, Clicia Grativol, Geovanna Vitória Olimpio, Thiago Motta Venancio, Vitor Batista Pinto, Gabriel Quintanilha-Peixoto, Vanildo Silveira, Claudete Santa-Catarina

## Abstract

Understanding the molecular regulation of seed maturation and germination is essential for plant conservation and agricultural applications. Here, we provide novel insights into the proteomic and polyamine dynamics of seeds from *Paubrasilia echinata*, an endangered legume, at 4, 6, and 8 weeks after anthesis. Using a sequential protein extraction approach combined with a species-specific protein database, we identified over 2,000 proteins, uncovering key regulators of maturation, stress tolerance, and germination. Seeds that reached maturity at 6 weeks displayed a high accumulation of proteasome components, translation machinery, and stress-associated proteins, notably late embryogenesis abundant (LEA) and heat shock proteins (HSPs), underscoring their role in seed development. Polyamine profiling showed that high putrescine levels were associated with early development and reduced germination, while spermidine and spermine were correlated with maturation, tolerance to desiccation, and germination. The decreases in certain proteins and polyamines during the transition to germination reveal dynamic regulatory shifts essential for the establishment of seedlings. These molecular signatures reveal dynamic metabolic and regulatory changes that facilitate the transition from seed development to germination. These findings reveal previously uncharacterized mechanisms of seed maturation and early germination in *P. echinata* and provide information on seed biology, ex situ conservation, and propagation strategies for endangered legumes.
