## Supplemental Table 8 for "Uncovering the Molecular Regulation of Seed Development and Germination in Endangered Legume *Paubrasilia echinata* Through Proteomic and Polyamine Analyses"

### Sheet: String enrichment_Germination_G
Table S8. STRING enrichment results for biological processes in identified proteins of Paubrasilia echinata during seed germination.
#term ID	term description	observed gene count	background gene count	strength	signal	false discovery rate	Arabidopsis thaliana (labels)
GO:0042221	Response to chemical	37	2960	0.42	0.58	0.00023	AQI,MSI4,MS1,ADH1,CRA1,E1_ALPHA,ACT7,GRF2,RBG7,APX2,XTH22,IPS2,PLDALPHA1,APX3,APXT,CYS6,GRXC4,KTI4,M7J2.50,MLP423,MBK5.9,EBP1,ADH2,BSK5,PER52,LUG,HSP70-4,RAB28,GLPK,PKL,CYP75B1,ACO3,RPN1A,CICDH,MFT,PV42A,HSP17.6B
GO:0006979	Response to oxidative stress	11	434	0.72	0.5	0.0075	ADH1,APX2,APX3,APXT,CYS6,GRXC4,KTI4,PER52,LUG,ACO3,HSP17.6B
GO:0042026	Protein refolding	4	35	1.38	0.49	0.016	CPN60B1,CPN60,HSP70-4,CPN60B2
GO:0044281	Small molecule metabolic process	24	1705	0.47	0.47	0.0041	AQI,MS1,ACX1,ADH1,E1_ALPHA,IMDH2,IPS2,PLDALPHA1,IAR4,AOC4,ADH2,MJI6.21,VTE3,ADK2-2,GLPK,FDH1,ACO3,RGP1,MS2,CICDH,GLDH,IVD,VHA-B2,SSU1
GO:0010043	Response to zinc ion	4	41	1.31	0.46	0.0215	AQI,MS1,RBG7,CICDH
GO:0033554	Cellular response to stress	19	1242	0.5	0.44	0.0075	PDIL1-5,MSI4,ADH1,CHI-B,UBA1,APX2,XTH22,IPS2,APX3,APXT,PV42B,GRXC4,RAD52-2,LUG,HSP70-4,TPS7,PV42A,GRXS17,NAP1;2
GO:1990748	Cellular detoxification	7	191	0.88	0.43	0.02	ADH1,APX2,APX3,APXT,GRXC4,ADH2,PER52
GO:0006950	Response to stress	39	3820	0.33	0.42	0.0041	PDIL1-5,MSI4,ACX1,ADH1,CHI-B,CPN60B1,CPN60,GRF8,ACT7,UBA1,RBG7,APX2,XTH22,IPS2,APX3,APXT,PV42B,CYS6,GRXC4,KTI4,CATHB2,MLP423,RAD52-2,BSK5,PER52,LUG,HSP70-4,TPS7,KTI5,GLPK,PKL,ACO3,RPN1A,VDAC1,CICDH,PV42A,GRXS17,NAP1;2,HSP17.6B
GO:0019752	Carboxylic acid metabolic process	16	966	0.54	0.42	0.0112	AQI,MS1,ACX1,E1_ALPHA,IMDH2,PLDALPHA1,IAR4,AOC4,MJI6.21,FDH1,ACO3,MS2,CICDH,GLDH,IVD,SSU1
GO:0006457	Protein folding	7	208	0.85	0.42	0.0224	PDIL1-5,CPN60B1,CPN60,CCT8,HSP70-4,CPN60B2,HSP17.6B
GO:0010038	Response to metal ion	7	212	0.84	0.41	0.024	AQI,MS1,E1_ALPHA,RBG7,LUG,RAB28,CICDH
GO:0000302	Response to reactive oxygen species	6	151	0.92	0.41	0.0259	ADH1,APX2,APX3,APXT,KTI4,HSP17.6B
GO:0050896	Response to stimulus	54	6206	0.26	0.39	0.0041	PDIL1-5,AQI,MSI4,MS1,ACX1,ADH1,CRA1,CHI-B,CPN60B1,CPN60,GRF8,E1_ALPHA,ACT7,UBA1,GRF2,RBG7,APX2,XTH22,IPS2,PLDALPHA1,FTSZ1,APX3,APXT,PV42B,CYS6,GRXC4,KTI4,M7J2.50,CATHB2,MLP423,MBK5.9,ATX1,EBP1,ADH2,RAD52-2,BSK5,PER52,LUG,HSP70-4,RAB28,TPS7,KTI5,GLPK,PKL,CYP75B1,ACO3,RPN1A,VDAC1,CICDH,MFT,PV42A,GRXS17,NAP1;2,HSP17.6B
GO:1901700	Response to oxygen-containing compound	21	1582	0.44	0.39	0.0128	ADH1,CRA1,GRF2,RBG7,APX2,XTH22,PLDALPHA1,APX3,APXT,CYS6,KTI4,M7J2.50,MLP423,ADH2,BSK5,LUG,PKL,ACO3,RPN1A,MFT,HSP17.6B
GO:0009266	Response to temperature stimulus	12	627	0.6	0.39	0.0215	ADH1,CPN60B1,CPN60,GRF8,RBG7,XTH22,APXT,CYS6,BSK5,HSP70-4,GRXS17,HSP17.6B
GO:0044237	Cellular metabolic process	64	8044	0.22	0.38	0.0041	nad7,AQI,T22D6_100,MSI4,T10P11.14,PAG1,MS1,ACX1,ADH1,ARP1,CHI-B,CPN60,PAB2,RPL18B,E1_ALPHA,RPS27AA,UBA1,IMDH2,RBG7,APX2,XTH22,IPS2,PLDALPHA1,DIM,APX3,APXT,PV42B,IAR4,ARPN,RH30,AOC4,EBP1,ADH2,T25K17.30,RPS8B,RAD52-2,BSK5,PER52,MXC9_15,LUG,RH56,MJI6.21,TPS7,RPL35AA,VTE3,RPL36C,ADK2-2,RPS7B,GLPK,FDH1,ACO3,RPN1A,CALS10,RGP1,MS2,CICDH,GLDH,IVD,VHA-B2,PV42A,GRXS17,NAP1;2,PECT1,SSU1
GO:0009056	Catabolic process	23	1855	0.41	0.38	0.0133	PAG1,ACX1,ADH1,CHI-B,PAB2,E1_ALPHA,RPS27AA,UBA1,APX2,PLDALPHA1,APX3,APXT,IAR4,RH30,CATHB2,ADH2,PER52,RD21B,MJI6.21,GLPK,FDH1,RPN1A,IVD
GO:0009987	Cellular process	93	13552	0.15	0.37	0.0021	nad7,PDIL1-5,AQI,T22D6_100,MSI4,T10P11.14,PAG1,MS1,ACX1,F13P17.9,ADH1,CRA1,ARP1,CHI-B,CPN60B1,CPN60,PAB2,RPL18B,GRF8,E1_ALPHA,ACT7,RPS27AA,UBA1,IMDH2,GRF2,RBG7,APX2,XTH22,IPS2,PLDALPHA1,DIM,FTSZ1,APX3,APXT,F2K13.160,KIN4A,PV42B,IAR4,GRXC4,ARPN,F28N24.2,KTI4,SH3P2,RH30,MLP423,AOC4,CCT8,EBP1,ADH2,T25K17.30,RPS8B,RAD52-2,BSK5,PER52,MXC9_15,LUG,RH56,HSP70-4,MJI6.21,RAB28,CPN60B2,TPS7,RPL35AA,DRP2B,RA…
GO:0006091	Generation of precursor metabolites and energy	10	479	0.64	0.37	0.028	nad7,T10P11.14,E1_ALPHA,IAR4,ARPN,ADH2,MJI6.21,ACO3,CICDH,IVD
GO:0010033	Response to organic substance	23	1959	0.39	0.35	0.0215	MSI4,ADH1,CRA1,ACT7,GRF2,XTH22,IPS2,PLDALPHA1,KTI4,M7J2.50,MLP423,MBK5.9,EBP1,ADH2,BSK5,LUG,HSP70-4,GLPK,PKL,CYP75B1,ACO3,RPN1A,MFT
GO:0044248	Cellular catabolic process	18	1348	0.44	0.35	0.024	PAG1,ACX1,ADH1,CHI-B,PAB2,RPS27AA,UBA1,APX2,PLDALPHA1,APX3,APXT,RH30,ADH2,PER52,GLPK,FDH1,RPN1A,IVD
GO:0090351	Seedling development	5	111	0.97	0.35	0.0467	ACT7,PLDALPHA1,LUG,RAB28,ACO3
GO:0008152	Metabolic process	73	10167	0.17	0.33	0.01	nad7,AQI,T22D6_100,MSI4,T10P11.14,PAG1,MS1,ACX1,ADH1,ARP1,CHI-B,CPN60,PAB2,RPL18B,DFRA,E1_ALPHA,RPS27AA,UBA1,IMDH2,RBG7,T1M15.60,APX2,XTH22,IPS2,PLDALPHA1,DIM,APX3,APXT,PV42B,IAR4,ARPN,CHI3,RH30,CATHB2,AOC4,EBP1,ADH2,T25K17.30,RPS8B,RAD52-2,BSK5,PER52,RD21B,MXC9_15,LUG,RH56,HSP70-4,MJI6.21,TPS7,RPL35AA,APF2,VTE3,RPL36C,ADK2-2,RPS7B,GLPK,FDH1,CYP75B1,ACO3,RPN1A,CALS10,RGP1,MS2,CICDH,GLDH,IVD,VHA-B…
GO:1901576	Organic substance biosynthetic process	30	2952	0.33	0.33	0.0215	MS1,ACX1,ARP1,PAB2,RPL18B,DFRA,E1_ALPHA,RPS27AA,IMDH2,IPS2,DIM,IAR4,CHI3,AOC4,T25K17.30,RPS8B,PER52,TPS7,RPL35AA,VTE3,RPL36C,ADK2-2,RPS7B,GLPK,CYP75B1,CALS10,MS2,GLDH,PECT1,SSU1
GO:0009636	Response to toxic substance	8	335	0.7	0.33	0.0473	ADH1,APX2,APX3,APXT,GRXC4,ADH2,PER52,GLPK
GO:0010035	Response to inorganic substance	12	727	0.54	0.31	0.0461	AQI,MS1,ADH1,E1_ALPHA,RBG7,CYS6,KTI4,LUG,RAB28,PKL,CICDH,HSP17.6B
GO:0051716	Cellular response to stimulus	30	3214	0.29	0.27	0.049	PDIL1-5,MSI4,ADH1,CRA1,CHI-B,GRF8,UBA1,GRF2,APX2,XTH22,IPS2,PLDALPHA1,APX3,APXT,PV42B,GRXC4,MLP423,EBP1,ADH2,RAD52-2,BSK5,PER52,LUG,HSP70-4,TPS7,PKL,MFT,PV42A,GRXS17,NAP1;2
GO:0071704	Organic substance metabolic process	65	9277	0.16	0.26	0.0374	AQI,T22D6_100,MSI4,PAG1,MS1,ACX1,ADH1,ARP1,CHI-B,CPN60,PAB2,RPL18B,DFRA,E1_ALPHA,RPS27AA,UBA1,IMDH2,RBG7,T1M15.60,XTH22,IPS2,PLDALPHA1,DIM,PV42B,IAR4,CHI3,RH30,CATHB2,AOC4,EBP1,ADH2,T25K17.30,RPS8B,RAD52-2,BSK5,PER52,RD21B,MXC9_15,LUG,RH56,HSP70-4,MJI6.21,TPS7,RPL35AA,APF2,VTE3,RPL36C,ADK2-2,RPS7B,GLPK,FDH1,CYP75B1,ACO3,RPN1A,CALS10,RGP1,MS2,CICDH,GLDH,IVD,VHA-B2,PV42A,NAP1;2,PECT1,SSU1
